# Mapping the Regulatory Architecture of Circadian Clock Adaptation: A Genome-Wide eQTL Analysis in *Drosophila melanogaster*

**DOI:** 10.1101/2025.05.18.654706

**Authors:** Maya Yair, Bettina Fishman, Maya Aslan, Eran Tauber

## Abstract

The circadian clock system enables organisms to synchronize internal daily rhythms with environmental cues, critically impacting survival and fitness. While the molecular architecture of this system in *Drosophila melanogaster* is well-characterized through transcription-translation negative feedback loops involving ten core clock genes, regulatory genetic variants affecting their expression remain largely unexplored. This study leveraged natural variation in clock gene expression to identify expression quantitative trait loci (eQTLs) through genome-wide association mapping. We utilized the Drosophila Genomic Reference Panel (DGRP), consisting of 205 fully sequenced inbred lines, and measured relative expression levels of all core clock genes in 120 lines via qPCR at a single time point (two hours after light onset). GWAS analysis identified 137 significant SNPs (p < 10^−5^) associated with expression variation across the clock genes. Expression levels showed substantial natural variation, with *pdp1ε* exhibiting the highest variability (89-fold difference between extreme lines) and *cyc* the lowest (11.3-fold). Interestingly, only three significant SNPs were located within clock genes themselves (all in *Clk*), while the majority represented trans-eQTLs in genes with diverse molecular functions. Notable candidates include transcription factors (e.g. *Abd-B, tai, E5*), RNA-binding proteins (PUM, Bru-3, Mbl), and long non-coding and antisense RNAs. Variants were also found in *Mad* and *gbb*, genes implicated in the BMP signaling pathway, which has previously been linked to circadian regulation. This comprehensive eQTL map provides new insights into the regulatory architecture of the circadian clock system and potential mechanisms of evolutionary adaptation to environmental timing cues.
