## Supplementary Table for "Mapping the Regulatory Architecture of Circadian Clock Adaptation: A Genome-Wide eQTL Analysis in *Drosophila melanogaster*"

### Sheet: Table S1 
Table S1: Primer sequences
Gene	Primers
Clk	5`	TACGTGGTCTGCACCCATAA
	3`	TAGTTCCCGTGGAGGCTATG
cwo	5`	CGGTGGCATATTCAGCATC
	3`	GATGCTGAATATGCCACCG
cyc	5`	CCTGCATCCGAAGGACATAG
	3`	ATGCGGCAGAAGAAGGAG
dbt	5`	GTTCTGCATGTTCTGCCTGA
	3`	TAGATCGGCGGTTGATTAGG
Pdp1e	5`	CGGAGGACACATTGTTGTTG
	3`	CAGTGGCAATGGTAATGCTG
per	5`	ACCGCTGTACTCCAGCATCT
	3`	GACCGAATCCCTGCTCAATA
sgg	5`	TGTTGTTGTTGCCATCAGGT
	3`	TGCCGCTTTAGACGCTTTAT
tim	5`	CTAAGGCGAATGCACTTGGT
	3`	GCACCTCAGATCGGACATTT
vri	5`	GCGCTTTGTGTTACTCAGCA
	3`	CGAGCTGACCAAAGAGAACC
cry	5`	GAAGCCCATGTTGTCTCCAT
	3`	TCGACTAGAAGACGCCACCT
Rpl32	5`	CCGCTTCAAGGGACAGTATC
	3`	CGATCTCGCCGCAGTAAAC

### Sheet: Table S2
Table S2. List of eQTL
Clock Gene	Chromosom	Position	Major Allele	Minor Allele	MAF	Effect	P-value	Annotation	Gene
Clk	3L	7766276	A	G	0.5	0.52782	4.54e-09	SYNONYMOUS	Clk
	3L	7766309	G	A	0.4375	0.49182	5.78e-08	SYNONYMOUS	Clk
	3L	7766111	A	G	0.39823	0.447711	8.66e-07	SYNONYMOUS	Clk
	2R	12947313	AT	A	0.230088	-0.508225	2.32e-06	UPSTREAM	Mrd49
	2R	12947318	G	C	0.230088	-0.508225	2.32e-06	UPSTREAM	Mrd49
	2L	9244185	A	C	0.157407	-0.603157	2.34e-06	INTRON	tai
	3L	2574232	TTATA	T	0.219298	-0.508416	2.8e-06	INTRON	msn
	3R	17615674	C	T	0.0701754	-0.827291	3.27e-06	DOWNSTREAM	CG14327
	3R	13849812	T	C	0.223301	-0.516113	4.88e-06	INTERGENIC	--
	2L	11026375	G	T	0.100917	-0.687873	4.95e-06	INTRON	Samuel
	3L	16189344	AG	A	0.245455	-0.47488	6e-06	INTERGENIC	--
	3R	13866438	ATATG	A	0.0701754	-0.807258	6.14e-06	DOWNSTREAM	E5
	2R	14321527	AGCGAAATAAGTATTCATGCT	A	0.115044	-0.647462	6.86e-06	INTRON	Shrm
	2R	18663537	C	T	0.284483	-0.444638	6.92e-06	DOWNSTREAM	CG33136
	X	3646611	T	C	0.155172	-0.536331	7.55e-06	INTRON	AstA-R1
	3L	16189368	T	G	0.234783	-0.463239	8.27e-06	INTERGENIC	--
	3R	9278418	T	A	0.409524	0.42275	8.91e-06	INTERGENIC	--
	2R	12947325	G	T	0.210526	-0.49166	9.29e-06	UPSTREAM	Mrd49
cwo	3L	12038728	A	G	0.231481	0.318524	6.24e-07	INTRON	rols
	X	17308454	A	G	0.107143	0.425787	6.53e-07	INTERGENIC	--
	X	17308504	CAAAATTCTGT	C	0.0982143	0.441586	6.89e-07	INTERGENIC	--
	3R	16909141	A	C	0.104762	0.412592	3.81e-06	INTRON	lncRNA:iab8
	3R	16909143	C	T	0.104762	0.412592	3.81e-06	INTRON	lncRNA:iab8
	3R	16909144	T	G	0.104762	0.412592	3.81e-06	INTRON	lncRNA:iab8
	3R	16909154	A	G	0.104762	0.412592	3.81e-06	INTRON	lncRNA:iab8
	2R	10911325	C	A	0.0707071	0.506188	4.06e-06	DOWNSTREAM	Obp47a
	3R	16909111	TC	T	0.103774	0.408636	4.65e-06	INTRON	lncRNA:iab8
	3R	16909163	C	T	0.103774	0.408636	4.65e-06	INTRON	lncRNA:iab8
	3L	6109244	T	C	0.0925926	0.421833	5.74e-06	INTRON	Ets65A
	3R	16909083	C	A	0.107843	0.405069	5.91e-06	INTRON	lncRNA:iab8
	X	3432167	T	TCGAA	0.284404	0.268683	6.27e-06	INTRON	lncRNA:CR44999
								INTRON	CG12535
	2L	7022547	T	TG	0.0550459	0.527658	7.3e-06	DOWNSTREAM	Pcp
	X	17308398	A	G	0.0982143	0.39663	8.23e-06	INTERGENIC	--
cyc	2R	19382172	T	C	0.287037	-0.232233	1.7e-06	SYNONYMOUS	CG10073
	X	13045867	C	T	0.324324	-0.216045	2.98e-06	INTRON	rsh
	2L	17391440	C	T	0.0980392	-0.346222	4.88e-06	INTRON	CLIP-190
	2L	17391409	G	*	0.106796	-0.330393	5.29e-06	INTRON	CLIP-190
	2L	17391412	AAATAAATATGGATAGTAAATAAAGCATCTTATACAGT	*	0.106796	-0.330393	5.29e-06	INTRON	CLIP-190
	2L	17391417	A	C	0.106796	-0.330393	5.29e-06	INTRON	CLIP-190
	2L	17391422	G	T	0.106796	-0.330393	5.29e-06	INTRON	CLIP-190
	2L	17391271	A	G	0.104762	-0.328038	6.01e-06	INTRON	CLIP-190
	2L	17391451	T	TA	0.101852	-0.320205	9.69e-06	INTRON	CLIP-190
dbt	3R	18481107	G	A	0.368421	-0.3798	4.53095e-06	UPSTREAM	fru
Pdp1e	3L	1265093	T	TTA	0.122807	0.579267	2.38965e-06	UPSTREAM	tfc
	2L	4933552	C	T	0.472222	-0.379658	4.71033e-06	SYNONYMOUS	hoe2
	3R	25080138	C	T	0.111111	-0.601614	4.97083e-06	INTERGENIC	--
	3R	25080110	G	T	0.114286	-0.60225	5.05063e-06	INTERGENIC	--
	3R	25080140	CTT	C	0.11215	-0.595288	6.32076e-06	INTERGENIC	--
	2R	25223577	GT	G	0.2	0.460733	7.06567e-06	INTRON	CG9380
	2R	10942487	G	C	0.221239	0.436159	7.74172e-06	UPSTREAM	Spn47C
	3R	25080145	AT	A	0.11215	-0.589576	7.74783e-06	INTERGENIC	--
	2L	10453298	A	G	0.287037	0.408983	7.89091e-06	SYNONYMOUS	LManI
								UPSTREAM	ppk10
per	2R	24070310	T	G	0.189189	0.308508	1.21e-06	INTRON	Gpat4
	2R	24070312	C	T	0.189189	0.308508	1.21e-06	INTRON	Gpat4
	3R	16944944	C	T	0.222222	0.311009	1.55e-06	UPSTREAM	Abd-B
	2L	7452433	T	A	0.191489	0.334121	1.77e-06	DOWNSTREAM	Gr28a
	3R	22127332	G	A	0.442308	-0.246831	1.85e-06	INTRON	CG42390
	3R	16945147	T	C	0.188679	0.331921	2.03e-06	UPSTREAM	Abd-B
	3L	3877746	G	C	0.409091	0.239975	2.87e-06	INTERGENIC	--
	3R	16932498	A	G	0.39604	0.264132	3.28e-06	SYNONYMOUS	Abd-B
	X	3413611	G	T	0.114035	0.334638	3.9e-06	INTRON	lncRNA:CR44999
								INTRON	CG12535
	3R	16914230	C	A	0.110092	0.410071	4.66e-06	INTRON	lncRNA:iab8
	3R	16940784	T	G	0.180952	0.307752	5.93e-06	INTRON	Abd-B
	3R	9232322	A	G	0.125	0.356618	6.2e-06	SYNONYMOUS	pum
	3R	25786277	G	T	0.405405	-0.228691	6.74e-06	DOWNSTREAM	CG4960
	3R	16936647	A	C	0.135135	0.356431	7.6e-06	INTRON	Abd-B
	3R	16961045	C	G	0.169811	0.330649	7.77e-06	UPSTREAM	Abd-B
	3R	16941926	A	T	0.154545	0.333721	8.01e-06	INTRON	Abd-B
	2L	14291136	A	G	0.2	0.28997	8.26e-06	UPSTREAM	lncRNA:CR43639
								INTRON	wb
	3R	16940711	G	A	0.2	0.306691	9.61e-06	INTRON	Abd-B
	3R	16940886	C	T	0.2	0.306691	9.61e-06	INTRON	Abd-B
	3L	11475803	A	T	0.0964912	0.353429	9.85e-06	UPSTREAM	asRNA:CR46049
								DOWNSTREAM	Vha16-3
	3L	11475812	G	A	0.0964912	0.353429	9.85e-06	UPSTREAM	asRNA:CR46049
								DOWNSTREAM	Vha16-3
	3R	16929140	A	T	0.126126	0.365941	9.94e-06	3`UTR	Abd-B
	3R	16951155	A	T	0.165138	0.306606	9.95e-06	UPSTREAM	lncRNA:CR46267
								INTRON	Abd-B
sgg	3L	1280681	G	A	0.185841	0.508207	1.07e-06	INTRON	CG32333
	2R	17266499	T	A	0.116071	-0.5839	4.31e-06	INTRON	mbl
	2R	10538378	AG	A	0.287037	0.405802	9.45e-06	INTRON	lola
tim	3R	12759866	C	T	0.127451	-0.52615	3.90891e-06	INTRON	beat-Vc
	3R	12759948	T	C	0.127451	-0.52615	3.90891e-06	INTRON	beat-Vc
	3R	12759949	GC	G	0.127451	-0.52615	3.90891e-06	INTRON	beat-Vc
	3L	6762831	A	AGG	0.333333	-0.377741	3.92311e-06	INTRON	Rsph3
	3L	6762822	TTTTACGA	T	0.336735	-0.375952	4.60939e-06	INTRON	Rsph3
	3L	6762814	T	A	0.34375	-0.366956	8.64829e-06	INTRON	Rsph3
	2R	23851409	A	C	0.381443	-0.3566	8.82884e-06	5`UTR	ytr
								UPSTREAM	gbb
								EXON	asRNA:CR45928
	2R	23851416	T	G	0.367347	-0.356273	9.45958e-06	5`UTR	ytr
								UPSTREAM	gbb
								EXON	asRNA:CR45928
	2R	23851418	CT	TT	0.367347	-0.356273	9.45958e-06	5`UTR	ytr
								UPSTREAM	gbb
								EXON	asRNA:CR45928
vri	3R	22553066	G	A	0.0873786	0.352203	1.18979e-06	UPSTREAM	asRNA:CR44062
								INTRON	bond
	3L	10278611	G	T	0.1	0.341594	3.26766e-06	INTERGENIC	--
	3L	4146045	G	A	0.0693069	0.374903	4.39331e-06	DOWNSTREAM	CG32260
	3L	4146042	A	G	0.0679612	0.374627	4.40597e-06	DOWNSTREAM	CG32260
	3L	10281045	TA	T	0.141304	0.283622	5.41165e-06	INTERGENIC	--
	2L	3160442	A	G	0.468085	-0.199154	5.90313e-06	SYNONYMOUS	gkt
								UPSTREAM	Mad
	3R	18988316	G	A	0.122449	-0.304974	6.37141e-06	INTRON	gukh
	3L	10278617	GGT	G	0.0879121	0.349325	6.49138e-06	INTERGENIC	--
	2L	8153066	T	C	0.06	0.395827	6.86712e-06	SYNONYMOUS	CG43394
								INTRON	PAPLA1
	X	6630973	T	C	0.355769	0.190014	7.2559e-06	SYNONYMOUS	pigs
	3L	4146277	C	A	0.0761905	0.342462	7.5775e-06	DOWNSTREAM	CG32260
	3L	4146037	G	T	0.0776699	0.341727	8.03371e-06	DOWNSTREAM	CG32260
	2L	11867590	A	G	0.177778	0.25698	8.27136e-06	INTRON	Pde1c
	3L	4145989	T	A	0.0784314	0.339619	9.18022e-06	DOWNSTREAM	CG32260
	3L	4145345	C	T	0.0571429	0.385966	9.75021e-06	INTRON	CG32260
	3L	4145495	C	T	0.0571429	0.385966	9.75021e-06	INTRON	CG32260
cry	3L	13709593	A	T	0.162162	0.295111	3.54173e-07	INTRON	bru3
	3R	8935732	T	A	0.191304	0.265644	6.40887e-07	UPSTREAM	asRNA:CR44020
								INTRON	osk
								EXON	lncRNA:osk
	2R	13932253	C	T	0.486486	0.211684	7.31392e-07	INTRON	shot
	3R	27426967	C	A	0.0608696	0.429824	9.75049e-07	INTRON	side
	3R	27386471	G	A	0.0603448	0.425821	1.22004e-06	INTRON	side
	2L	7211652	C	A	0.47619	0.211735	1.47523e-06	INTRON	CG13784
	3R	27429588	G	T	0.0614035	0.420284	1.69668e-06	INTRON	side
	2L	7211646	A	T	0.481132	0.209328	1.71434e-06	INTRON	CG13784
	2L	7211635	G	A	0.476636	0.205544	2.37844e-06	INTRON	CG13784
	2L	7211639	G	T	0.476636	0.205544	2.37844e-06	INTRON	CG13784
	3R	8935922	C	T	0.263636	0.228443	2.72585e-06	UPSTREAM	asRNA:CR44020
								SPLICE_SITE_REGION+INTRON	osk
								SPLICE_SITE_REGION	lncRNA:osk
	3R	28538239	A	T	0.0689655	0.385348	2.97176e-06	INTRON	Ppn
	2R	17835689	G	C	0.0900901	0.348208	3.05752e-06	INTRON	grh
	3R	27416657	C	A	0.06	0.437729	3.85808e-06	INTRON	side
	3L	21116485	GT	G	0.0707965	0.380786	3.97082e-06	INTRON	ko
	3L	21116489	G	GT	0.0707965	0.380786	3.97082e-06	INTRON	ko
	3R	27411841	TGCGGCG	T	0.115789	0.331278	4.42194e-06	INTRON	side
	3L	16875829	A	C	0.122807	0.292817	5.1318e-06	INTRON	Lmpt
	3L	10334418	ATTTGG	A	0.149123	0.26932	5.3359e-06	INTRON	lncRNA:CR46006
	3R	27430195	C	A	0.0695652	0.373658	5.91102e-06	INTRON	side
	2L	2865919	GAACTTATAGGCAGTATTTC	G	0.0614035	0.39636	6.35888e-06	INTRON	CG2991
	2L	2865922	C	*	0.0614035	0.39636	6.35888e-06	INTRON	CG2991
	2L	2865929	G	*	0.0614035	0.39636	6.35888e-06	INTRON	CG2991
	3L	6602892	C	T	0.0973451	0.321503	6.75485e-06	UPSTREAM	Rexo5
								INTRON	ndl
	X	17168262	TAA	T	0.0873786	0.351652	7.539e-06	INTRON	baz
								INTRON	Npl4
	3R	25624192	C	A	0.0540541	0.422518	7.7321e-06	DOWNSTREAM	Ssadh
	2R	13932343	G	A	0.469027	0.189562	7.89387e-06	INTRON	shot
	3R	27439479	T	G	0.0603448	0.390724	8.49081e-06	UPSTREAM	CG43447
								INTRON	CG44290
	3R	27441438	C	T	0.0603448	0.390724	8.49081e-06	UPSTREAM	CG43447
								INTRON	CG44290
	3R	25624173	T	A	0.0526316	0.419576	8.80311e-06	INTRON	Npl4
								DOWNSTREAM	Ssadh
	3R	27439846	ACT	A	0.0614035	0.390058	8.89952e-06	UPSTREAM	CG44290
								DOWNSTREAM	CG43447
	2L	1589080	T	C	0.0625	0.390047	9.01251e-06	INTRON	haf
	2L	19119112	G	A	0.457143	0.195092	9.65217e-06	INTRON	Ddc
	3L	10336534	T	C	0.12069	0.283409	9.95437e-06	INTRON	lncRNA:CR46006

### Sheet: Table S3
Table S3. eQTL annotation
Clock Gene	Chromosom	eQTL in	Molecular Function	Main Biological Functions/ Processes
Clk	3L	Clk	Transcription factor	Circadian regulatoin,apoptotic process regulation
	2R	Mrd49	Enzyme, Transporter	Germ cell migration, Insecticide resistance, renal tubular secretion
	2L	tai	Transcription factor	Border follicle cell migration, germ-line stem-cell niche homeostasis
	3L	msn	Enzyme, Small molecule binding	JNK cascade, negative regulation of Notch signaling pathway, dorsal closure, photoreceptor cell morphogenesis
	2L	Samuel	Enables chromatin and histone binding	Regulation of growth
	3R	E5	Transcription factor	Brain and central nervous system development
	2R	Shrm	Cytoskeletal binding	Actin filament organization, cell and embryonic morphogenesis
	2R	CG33136	Unknown	Unknown
	X	AstA-R1	receptor	G protein-coupled receptor signaling pathway
cwo	3L	rols	Structural molecule	Myoblast fusion, anterior Malpighian tubule development
	3R	lncRNA:iab8		Functions as a repressor of gene transcription
	2R	Obp47a	Enables odorant binding	Sensory perception of smell
	3L	Ets65A	Transcription factor	Cell differentiation
	X	lncRNA:CR44999	Unknown	Unknown
	X	CG12535	Unknown	Unknown
	2L	Pcp	Structural molecule	Cutical pupa Component
cyc	2R	CG10073	Enzyme	Proteolysis
	X	rsh	Enables GTPase activator activity	Anesthesia-resistant memory
	2L	CLIP-190	Cytoskeletal binding	Cellularization
dbt	3R	fru	Transcription factor	Male courtship behavior, central nervous system development, sexual differentiation
Pdp1e	3L	tfc	Receptor	Immune response
	2L	hoe2	Transporter	Transmembrane transport
	2R	CG9380	Unknown	Unknown
	2R	Spn47C		Sexual reproduction and immune response
	2L	LManI	Enzyme	Mannose metabolism
	2L	ppk10	Transporter	Sodium ion membrane transport
per	2R	Gpat4	Enzyme	Lipid droplet organization
	3R	Abd-B	Transcription factor	Abdominal segments, external genitalia, and gonads development
	2L	Gr28a	Receptor, Transporter	Chemosensory and male courtship behavior
	3R	CG42390		Protein exportion from nucleus
	X	lncRNA:CR44999	Unknown	Unknown
	X	CG12535	Unknown	Unknown
	3R	lncRNA:iab8		Functions as a repressor of gene transcription
	3R	pum	RNA binding	Behavioral response to ethanol, germ cell migration and development
	3R	CG4960		Intracellular transport
	2L	lncRNA:CR43639	Unknown	Unknown
	2L	wb	Structural molecule	Component of Laminin molecule
	3L	asRNA:CR46049	Unknown	Unknown
	3L	Vha16-3	Transporter	Proton transmembrane transportion
sgg	3L	CG32333		Lipid metabolzyme
	2R	mbl	RNA binding	Apoptotic process, eye development, regulation of RNA splicing
	2R	lola	Transcription factor	Notch signaling, cell death,regulation of retrotransposons
tim	3R	beat-Vc		Heterophilic cell-cell adhesion via plasma membrane cell adhesion molecules
	3L	Rsph3		Sperm assembly
	2R	ytr	RNA binding	Alternative splicing, hemocyte differentiation
	2R	gbb	Receptor binding	BMP ligand
	2R	asRNA:CR45928	Unknown	Unknown
vri	3R	asRNA:CR44062	Unknown	Unknown
	3R	bond	Enzyme	Sperm generation, fatty acid biosynthetic, spindle organization
	3L	CG32260	Enzyme	Protein metabolism
	2L	Mad	Transcription factor	BMP pathway
	2L	CG43394	Unknown	Unknown
	2L	PAPLA1	Enzyme	ER-to-Golgi vesicle transport
	X	pigs	Cytoskeletal binding	Ovary and indirect flight muscles development, linker between the actin and microtubule cytoskeletons
	2L	Pde1c	Enzyme	cAMP ansd cGMP metabolic process, mail fertility
cry	3L	bru3	RNA binding	Translation and alternative mRNA splicing regulation
	3R	asRNA:CR44020	Unknown	Unknown
	3R	osk	RNA binding	Germ plasm organization, loclization of the posterior factor nanos
	3R	lncRNA:osk	Unknown	Unknown
	2R	shot	Structural molecule, cytoskeletal binding	Binds actin and microtubules, scaffold proteins, signalling factors, and calcium
	3R	side		Motor neuron axon guidance
	2L	CG13784	Transporter	Amino acid transmembrane transport, phospholipid translocation
	3R	Ppn	Structural molecule	Extracellular matrix organization, muscle patterning regulation
	2R	grh	Transcription factor	Embryonic development
	3L	ko	DNA binding	Transcription regulation, motor neuron axon guidance
	3L	Lmpt	Metal ion binding	Negative regulation of canonical Wnt signaling pathway
	3L	lncRNA:CR46006		miRNA-mediated post-transcriptional gene silencing, component of the RISC complex
	2L	CG2991	Enzyme, metal ion bindin	Enable ubiquitin protein ligase and zinc ion binding activity
	3L	Rexo5	Enzyme	rRNA 3'-end processing, sno(s)RNA 3'-end processing
	3L	ndl	Enzyme	Eggshell biogenesis, embryonic dorsoventral patterning
	X	baz	Small molecule and lipid binding	Bipolar cell and apical/basal polarity, adherens junction organization, generation of neurons
	3R	Npl4	Ubiquitin protein ligase binding	Cellular response to virus, degredation of misfolded proteins
	3R	Ssadh	Enzyme	Enables succinate-semialdehyde dehydrogenase (NAD+) activity
	3R	CG43447	Unknown	Unknown
	3R	CG44290	Unknown	Unknown
	2L	haf		Motor neuron axon guidance
	2L	Ddc	Enzyme, small molecule binding	Long-term memory, regulation of adult chitin-containing cuticle pigmentation, thermosensory behavior

### Sheet: Table S4
Table S4. TF binding sites by ChipSEQ (ReMap 22 database)
TF	Clock gene	Chr	Start	End	Biotype	Trasncript
Mad	vri	2L	5288837	5289031	Kc167	FBtr0342936
Mad	vri	2L	5299271	5299819	adult_whole-fly	FBtr0079070
Mad	vri	2L	5305583	5305955	adult_whole-fly	FBtr0346579, FBtr0300020, FBtr0079071
Abd-B	per	X	2685155	2685452	adult_whole-fly	FBtr0332311, FBtr0070477
Ets65A	cwo	3R	10388182	10389498	adult_whole-fly	FBtr0305152, FBtr0082246, FBtr0305151
fru	dbt	3R	31053328	31054407	adult_whole-fly	FBtr0334548, FBtr0473370, FBtr0085742, FBtr0085744, FBtr0085743
lola	sgg	X	2633805	2635597	adult_whole-fly	FBtr0070472, FBtr0070467, FBtr0070474, FBtr0070468, FBtr0070466, FBtr0070473, FBtr0070469
lola	sgg	X	2642227	2643322	adult_whole-fly	FBtr0331753, FBtr0070475, FBtr0302185, FBtr0070476
lola	sgg	X	2645701	2646865	adult_whole-fly	FBtr0331752
lola	sgg	X	2658145	2659002	adult_whole-fly	FBtr0331751, FBtr0070471

### Sheet: Table S5
Table S5. Position of TF binding motifs in promoter region (Tfinder, Jasper)
* filtered on relative score adjusted > 0.85
TF(gene target)	Position	Rel Position	Ch Position	Sequence	Rel Score	Score	Rel Score Adj	Score Adj	Strand	Direction	Gene	Species	Region
grh(cry)	1722	-279	19211875	attATAACGAGTTTTAata	0.883485	11.7941	0.8704	10.2978	+	→	NM_169852 cry	Drosophila melanogaster	Prom.
Mad(vri)	1237	-764	5288180	gctCGCCGGCGACGCCAGcca	0.947396	14.252	0.937507	18.0675	-	←	NM_001298694 vri	Drosophila melanogaster	Prom.
Mad(vri)	1239	-762	5288182	tcgCCGGCGACGCCAGCCaaa	0.916328	12.419	0.907817	16.3121	+	→	NM_001298694 vri	Drosophila melanogaster	Prom.
Mad(vri)	1234	-767	5288177	attGCTCGCCGGCGACGCcag	0.888088	10.7528	0.889867	14.8796	-	←	NM_001298694 vri	Drosophila melanogaster	Prom.
Mad(vri)	2056	55	5288999	cgaCTGAGCCGGCGACGGtca	0.869865	9.67765	0.860254	12.898	-	←	NM_001298694 vri	Drosophila melanogaster	Prom.
Abd-B(per)	828	-1173	2684407	gctTTTATGAggg	1	10.3839	1	10.4216	+	→	NM_080317 per	Drosophila melanogaster	Prom.
Abd-B(per)	774	-1227	2684353	ggaTAATAAAaaa	0.979231	9.80759	0.974153	9.3679	-	←	NM_080317 per	Drosophila melanogaster	Prom.
Abd-B(per)	813	-1188	2684392	ggtCCATAAAaat	0.956659	9.18121	0.954892	8.84043	-	←	NM_080317 per	Drosophila melanogaster	Prom.
Abd-B(per)	1749	-252	2685328	aatCTATAAAtgg	0.900777	7.63044	0.899455	7.32225	-	←	NM_080317 per	Drosophila melanogaster	Prom.
Abd-B(per)	1839	-162	2685418	gggTTAATGTttg	0.882852	7.13303	0.883474	7.1707	+	→	NM_080317 per	Drosophila melanogaster	Prom.
Abd-B(per)	679	-1322	2684258	cgcCAATTAAtag	0.882551	7.12467	0.880987	6.81647	-	←	NM_080317 per	Drosophila melanogaster	Prom.
Abd-B(per)	859	-1142	2684438	ctaTTTATCAgat	0.877256	6.97772	0.877273	6.99771	+	→	NM_080317 per	Drosophila melanogaster	Prom.
Abd-B(per)	483	-1518	2684062	cacTTTATCAttt	0.877256	6.97772	0.877273	6.99771	+	→	NM_080317 per	Drosophila melanogaster	Prom.
Abd-B(per)	736	-1265	2684315	aagGCATAAAgac	0.869331	6.7578	0.867047	6.43471	-	←	NM_080317 per	Drosophila melanogaster	Prom.
Abd-B(per)	40	-1961	2683619	ataTTAATTTaaa	0.862084	6.5567	0.86335	6.60927	+	→	NM_080317 per	Drosophila melanogaster	Prom.
Abd-B(per)	934	-1067	2684513	aagTAATAATcat	0.860283	6.50671	0.859612	6.23111	-	←	NM_080317 per	Drosophila melanogaster	Prom.
Abd-B(per)	1001	-1000	2684580	agtTCATCAAccc	0.859332	6.48032	0.86226	6.30363	-	←	NM_080317 per	Drosophila melanogaster	Prom.
E5(Clk)	1377	-624	7776227	attTAATTAgta	1	9.65413	0.976426	7.21167	-	←	NM_079240 Clk	Drosophila melanogaster	Prom.
E5(Clk)	750	-1251	7776854	taaTAATGAtgt	0.984449	9.23174	1	7.74334	+	→	NM_079240 Clk	Drosophila melanogaster	Prom.
E5(Clk)	775	-1226	7776829	aaaCAATTAaaa	0.935789	7.91007	0.946224	6.47305	-	←	NM_079240 Clk	Drosophila melanogaster	Prom.
E5(Clk)	621	-1380	7776983	aaaTTATTAcat	0.932549	7.82206	0.901246	5.37307	-	←	NM_079240 Clk	Drosophila melanogaster	Prom.
E5(Clk)	1082	-919	7776522	gaaTTATTAgtt	0.932549	7.82206	0.901246	5.37307	-	←	NM_079240 Clk	Drosophila melanogaster	Prom.
E5(Clk)	1463	-538	7776141	ctcTTATTAttt	0.932549	7.82206	0.901246	5.37307	-	←	NM_079240 Clk	Drosophila melanogaster	Prom.
E5(Clk)	1017	-984	7776587	atcTAATAAata	0.932549	7.82206	0.903284	5.38612	+	→	NM_079240 Clk	Drosophila melanogaster	Prom.
E5(Clk)	747	-1254	7776857	attTAATAAtga	0.932549	7.82206	0.903284	5.38612	+	→	NM_079240 Clk	Drosophila melanogaster	Prom.
